# Chromosome-level genome sequence of the Genetically Improved Farmed Tilapia (GIFT, *Oreochromis niloticus*) highlights regions of introgression with *O. mossambicus*

**DOI:** 10.1101/2022.05.10.490902

**Authors:** GJ Etherington, W Nash, A Ciezarek, TK Mehta, A Barria, C Peñaloza, MGQ Khan, A Durrant, N Forrester, F Fraser, N Irish, GG Kaithakottil, J Lipscombe, T Trong, C Watkins, D Swarbreck, E Angiolini, A Cnaani, K Gharbi, RD Houston, JAH Benzie, W Haerty

## Abstract

**Background:** The Nile tilapia (*Oreochromis niloticus*) is the third most important freshwater fish for aquaculture. Its success is directly linked to continuous breeding efforts focusing on production traits such as growth rate and weight. Among those elite strains, the Genetically Improved Farmed Tilapia (GIFT) programme initiated by WorldFish is now distributed worldwide. To accelerate the development of the GIFT strain through genomic selection, a high-quality reference genome is necessary.

**Findings:** Using a combination of short (10X Genomics) and long read (PacBio HiFi, PacBio CLR) sequencing and a genetic map for the GIFT strain, we generated a chromosome level genome assembly for the GIFT. Using genomes of two closely related species (*O. mossambicus, O. aureus*), we characterised the extent of introgression between these species and *O. niloticus* that has occurred during the breeding process. Over 11Mb of *O. mossambicus* genomic material could be identified within the GIFT genome, including genes associated with immunity but also with traits of interest such as growth rate.

**Conclusion:** Because of the breeding history of elite strains, current reference genomes might not be the most suitable to support further studies into the GIFT strain. We generated a chromosome level assembly of the GIFT strain, characterising its mixed origins, and the potential contributions of introgressed regions to selected traits.
