## Supplementary material for "Chromosome-level genome sequence of the Genetically Improved Farmed Tilapia (GIFT, *Oreochromis niloticus*) highlights regions of introgression with *O. mossambicus*": Supplementary_Table_1.xlsx

### Sheet: Sheet1
Supplementary Table 1: Assembly statistics
Assembly	Assembly number	Size (Gb)	Contig N50 (Mb)	Scaffold N50 (Mb)	N. scaffolds	% BUSCO single copy	% BUSCO dups	% BUSCO frag
UMD_NMBU	UMD	1.01	2.9	38.8	2460	97.8	0.8	0.5
IPA	A1	1.01	4.34	4.34	545	95.3	2	0.3
IPA gap-filled	A2	1.01	5.2	5.42	466	95.3	2	0.3
IPA Tigmint	A3	1.01	9.88	9.88	328	95.4	2	0.3
hifiasm	A4	1.07	18.5	18.5	416	95.9	2.7	0.5
hifiasm gap-filled	A5	1.06	20.6	22	393	95.9	2.7	0.5
hifiasm Tigmint	A6	1.07	24.5	26	364	95.9	2.7	0.5
