## Supplementary material for "Chromosome-level genome sequence of the Genetically Improved Farmed Tilapia (GIFT, *Oreochromis niloticus*) highlights regions of introgression with *O. mossambicus*": Supplementary_Table_4.xlsx

### Sheet: GO enrich introgressed genes
source	term_name	term_id	adjusted_p_value	negative_log10_of_adjusted_p_value	term_size	query_size	intersection_size	effective_domain_size	intersections
GO:MF	immunoglobulin receptor binding	GO:0034987	2.87362e-50	49.5416	96	219	41	16936	ENSORLG00000022006,ENSORLG00000022439,ENSORLG00000023210,ENSORLG00000023323,ENSORLG00000024417,ENSORLG00000024961,ENSORLG00000025309,ENSORLG00000025452,ENSORLG00000025579,ENSORLG00000025715,ENSORLG00000025775,ENSORLG00000025799,ENSORLG00000025978,ENSORLG00000026034,ENSORLG00000026128,ENSORLG00000026188,ENSORLG00000026385,ENSORLG00000026422,ENSORLG00000026566,ENSORLG00000026802,ENSORLG00000027061,…
GO:MF	antigen binding	GO:0003823	2.85612e-48	47.5442	105	219	41	16936	ENSORLG00000022006,ENSORLG00000022439,ENSORLG00000023210,ENSORLG00000023323,ENSORLG00000024417,ENSORLG00000024961,ENSORLG00000025309,ENSORLG00000025452,ENSORLG00000025579,ENSORLG00000025715,ENSORLG00000025775,ENSORLG00000025799,ENSORLG00000025978,ENSORLG00000026034,ENSORLG00000026128,ENSORLG00000026188,ENSORLG00000026385,ENSORLG00000026422,ENSORLG00000026566,ENSORLG00000026802,ENSORLG00000027061,…
GO:MF	signaling receptor binding	GO:0005102	1.59099e-14	13.7983	808	219	45	16936	ENSORLG00000025908,ENSORLG00000000217,ENSORLG00000017350,ENSORLG00000028235,ENSORLG00000022006,ENSORLG00000022439,ENSORLG00000023210,ENSORLG00000023323,ENSORLG00000024417,ENSORLG00000024961,ENSORLG00000025309,ENSORLG00000025452,ENSORLG00000025579,ENSORLG00000025715,ENSORLG00000025775,ENSORLG00000025799,ENSORLG00000025978,ENSORLG00000026034,ENSORLG00000026128,ENSORLG00000026188,ENSORLG00000026385,…
GO:MF	protein binding	GO:0005515	2.92969e-05	4.53318	6033	219	116	16936	ENSORLG00000010259,ENSORLG00000017841,ENSORLG00000010994,ENSORLG00000017442,ENSORLG00000017430,ENSORLG00000017161,ENSORLG00000017149,ENSORLG00000001050,ENSORLG00000017129,ENSORLG00000015772,ENSORLG00000000353,ENSORLG00000017587,ENSORLG00000025908,ENSORLG00000028595,ENSORLG00000017601,ENSORLG00000000914,ENSORLG00000025989,ENSORLG00000028027,ENSORLG00000016995,ENSORLG00000017642,ENSORLG00000010874,…
GO:BP	phagocytosis, recognition	GO:0006910	3.28655e-53	52.4833	96	180	41	16542	ENSORLG00000022006,ENSORLG00000022439,ENSORLG00000023210,ENSORLG00000023323,ENSORLG00000024417,ENSORLG00000024961,ENSORLG00000025309,ENSORLG00000025452,ENSORLG00000025579,ENSORLG00000025715,ENSORLG00000025775,ENSORLG00000025799,ENSORLG00000025978,ENSORLG00000026034,ENSORLG00000026128,ENSORLG00000026188,ENSORLG00000026385,ENSORLG00000026422,ENSORLG00000026566,ENSORLG00000026802,ENSORLG00000027061,…
GO:BP	B cell receptor signaling pathway	GO:0050853	2.04564e-51	50.6892	104	180	41	16542	ENSORLG00000022006,ENSORLG00000022439,ENSORLG00000023210,ENSORLG00000023323,ENSORLG00000024417,ENSORLG00000024961,ENSORLG00000025309,ENSORLG00000025452,ENSORLG00000025579,ENSORLG00000025715,ENSORLG00000025775,ENSORLG00000025799,ENSORLG00000025978,ENSORLG00000026034,ENSORLG00000026128,ENSORLG00000026188,ENSORLG00000026385,ENSORLG00000026422,ENSORLG00000026566,ENSORLG00000026802,ENSORLG00000027061,…
GO:BP	humoral immune response mediated by circulating immunoglobulin	GO:0002455	2.04564e-51	50.6892	104	180	41	16542	ENSORLG00000022006,ENSORLG00000022439,ENSORLG00000023210,ENSORLG00000023323,ENSORLG00000024417,ENSORLG00000024961,ENSORLG00000025309,ENSORLG00000025452,ENSORLG00000025579,ENSORLG00000025715,ENSORLG00000025775,ENSORLG00000025799,ENSORLG00000025978,ENSORLG00000026034,ENSORLG00000026128,ENSORLG00000026188,ENSORLG00000026385,ENSORLG00000026422,ENSORLG00000026566,ENSORLG00000026802,ENSORLG00000027061,…
GO:BP	positive regulation of B cell activation	GO:0050871	2.04564e-51	50.6892	104	180	41	16542	ENSORLG00000022006,ENSORLG00000022439,ENSORLG00000023210,ENSORLG00000023323,ENSORLG00000024417,ENSORLG00000024961,ENSORLG00000025309,ENSORLG00000025452,ENSORLG00000025579,ENSORLG00000025715,ENSORLG00000025775,ENSORLG00000025799,ENSORLG00000025978,ENSORLG00000026034,ENSORLG00000026128,ENSORLG00000026188,ENSORLG00000026385,ENSORLG00000026422,ENSORLG00000026566,ENSORLG00000026802,ENSORLG00000027061,…
GO:BP	complement activation, classical pathway	GO:0006958	2.04564e-51	50.6892	104	180	41	16542	ENSORLG00000022006,ENSORLG00000022439,ENSORLG00000023210,ENSORLG00000023323,ENSORLG00000024417,ENSORLG00000024961,ENSORLG00000025309,ENSORLG00000025452,ENSORLG00000025579,ENSORLG00000025715,ENSORLG00000025775,ENSORLG00000025799,ENSORLG00000025978,ENSORLG00000026034,ENSORLG00000026128,ENSORLG00000026188,ENSORLG00000026385,ENSORLG00000026422,ENSORLG00000026566,ENSORLG00000026802,ENSORLG00000027061,…
GO:BP	regulation of B cell activation	GO:0050864	3.32843e-51	50.4778	105	180	41	16542	ENSORLG00000022006,ENSORLG00000022439,ENSORLG00000023210,ENSORLG00000023323,ENSORLG00000024417,ENSORLG00000024961,ENSORLG00000025309,ENSORLG00000025452,ENSORLG00000025579,ENSORLG00000025715,ENSORLG00000025775,ENSORLG00000025799,ENSORLG00000025978,ENSORLG00000026034,ENSORLG00000026128,ENSORLG00000026188,ENSORLG00000026385,ENSORLG00000026422,ENSORLG00000026566,ENSORLG00000026802,ENSORLG00000027061,…
GO:BP	B cell mediated immunity	GO:0019724	1.38364e-50	49.859	108	180	41	16542	ENSORLG00000022006,ENSORLG00000022439,ENSORLG00000023210,ENSORLG00000023323,ENSORLG00000024417,ENSORLG00000024961,ENSORLG00000025309,ENSORLG00000025452,ENSORLG00000025579,ENSORLG00000025715,ENSORLG00000025775,ENSORLG00000025799,ENSORLG00000025978,ENSORLG00000026034,ENSORLG00000026128,ENSORLG00000026188,ENSORLG00000026385,ENSORLG00000026422,ENSORLG00000026566,ENSORLG00000026802,ENSORLG00000027061,…
GO:BP	immunoglobulin mediated immune response	GO:0016064	1.38364e-50	49.859	108	180	41	16542	ENSORLG00000022006,ENSORLG00000022439,ENSORLG00000023210,ENSORLG00000023323,ENSORLG00000024417,ENSORLG00000024961,ENSORLG00000025309,ENSORLG00000025452,ENSORLG00000025579,ENSORLG00000025715,ENSORLG00000025775,ENSORLG00000025799,ENSORLG00000025978,ENSORLG00000026034,ENSORLG00000026128,ENSORLG00000026188,ENSORLG00000026385,ENSORLG00000026422,ENSORLG00000026566,ENSORLG00000026802,ENSORLG00000027061,…
GO:BP	lymphocyte mediated immunity	GO:0002449	8.55603e-50	49.0677	112	180	41	16542	ENSORLG00000022006,ENSORLG00000022439,ENSORLG00000023210,ENSORLG00000023323,ENSORLG00000024417,ENSORLG00000024961,ENSORLG00000025309,ENSORLG00000025452,ENSORLG00000025579,ENSORLG00000025715,ENSORLG00000025775,ENSORLG00000025799,ENSORLG00000025978,ENSORLG00000026034,ENSORLG00000026128,ENSORLG00000026188,ENSORLG00000026385,ENSORLG00000026422,ENSORLG00000026566,ENSORLG00000026802,ENSORLG00000027061,…
GO:BP	leukocyte mediated immunity	GO:0002443	2.06253e-49	48.6856	114	180	41	16542	ENSORLG00000022006,ENSORLG00000022439,ENSORLG00000023210,ENSORLG00000023323,ENSORLG00000024417,ENSORLG00000024961,ENSORLG00000025309,ENSORLG00000025452,ENSORLG00000025579,ENSORLG00000025715,ENSORLG00000025775,ENSORLG00000025799,ENSORLG00000025978,ENSORLG00000026034,ENSORLG00000026128,ENSORLG00000026188,ENSORLG00000026385,ENSORLG00000026422,ENSORLG00000026566,ENSORLG00000026802,ENSORLG00000027061,…
GO:BP	phagocytosis, engulfment	GO:0006911	3.17882e-49	48.4977	115	180	41	16542	ENSORLG00000022006,ENSORLG00000022439,ENSORLG00000023210,ENSORLG00000023323,ENSORLG00000024417,ENSORLG00000024961,ENSORLG00000025309,ENSORLG00000025452,ENSORLG00000025579,ENSORLG00000025715,ENSORLG00000025775,ENSORLG00000025799,ENSORLG00000025978,ENSORLG00000026034,ENSORLG00000026128,ENSORLG00000026188,ENSORLG00000026385,ENSORLG00000026422,ENSORLG00000026566,ENSORLG00000026802,ENSORLG00000027061,…
GO:BP	B cell activation	GO:0042113	3.17882e-49	48.4977	115	180	41	16542	ENSORLG00000022006,ENSORLG00000022439,ENSORLG00000023210,ENSORLG00000023323,ENSORLG00000024417,ENSORLG00000024961,ENSORLG00000025309,ENSORLG00000025452,ENSORLG00000025579,ENSORLG00000025715,ENSORLG00000025775,ENSORLG00000025799,ENSORLG00000025978,ENSORLG00000026034,ENSORLG00000026128,ENSORLG00000026188,ENSORLG00000026385,ENSORLG00000026422,ENSORLG00000026566,ENSORLG00000026802,ENSORLG00000027061,…
GO:BP	adaptive immune response based on somatic recombination	GO:0002460	1.13142e-48	47.9464	118	180	41	16542	ENSORLG00000022006,ENSORLG00000022439,ENSORLG00000023210,ENSORLG00000023323,ENSORLG00000024417,ENSORLG00000024961,ENSORLG00000025309,ENSORLG00000025452,ENSORLG00000025579,ENSORLG00000025715,ENSORLG00000025775,ENSORLG00000025799,ENSORLG00000025978,ENSORLG00000026034,ENSORLG00000026128,ENSORLG00000026188,ENSORLG00000026385,ENSORLG00000026422,ENSORLG00000026566,ENSORLG00000026802,ENSORLG00000027061,…
GO:BP	plasma membrane invagination	GO:0099024	1.71189e-48	47.7665	119	180	41	16542	ENSORLG00000022006,ENSORLG00000022439,ENSORLG00000023210,ENSORLG00000023323,ENSORLG00000024417,ENSORLG00000024961,ENSORLG00000025309,ENSORLG00000025452,ENSORLG00000025579,ENSORLG00000025715,ENSORLG00000025775,ENSORLG00000025799,ENSORLG00000025978,ENSORLG00000026034,ENSORLG00000026128,ENSORLG00000026188,ENSORLG00000026385,ENSORLG00000026422,ENSORLG00000026566,ENSORLG00000026802,ENSORLG00000027061,…
GO:BP	membrane invagination	GO:0010324	1.71189e-48	47.7665	119	180	41	16542	ENSORLG00000022006,ENSORLG00000022439,ENSORLG00000023210,ENSORLG00000023323,ENSORLG00000024417,ENSORLG00000024961,ENSORLG00000025309,ENSORLG00000025452,ENSORLG00000025579,ENSORLG00000025715,ENSORLG00000025775,ENSORLG00000025799,ENSORLG00000025978,ENSORLG00000026034,ENSORLG00000026128,ENSORLG00000026188,ENSORLG00000026385,ENSORLG00000026422,ENSORLG00000026566,ENSORLG00000026802,ENSORLG00000027061,…
GO:BP	cell recognition	GO:0008037	9.99996e-48	47	134	180	42	16542	ENSORLG00000017169,ENSORLG00000022006,ENSORLG00000022439,ENSORLG00000023210,ENSORLG00000023323,ENSORLG00000024417,ENSORLG00000024961,ENSORLG00000025309,ENSORLG00000025452,ENSORLG00000025579,ENSORLG00000025715,ENSORLG00000025775,ENSORLG00000025799,ENSORLG00000025978,ENSORLG00000026034,ENSORLG00000026128,ENSORLG00000026188,ENSORLG00000026385,ENSORLG00000026422,ENSORLG00000026566,ENSORLG00000026802,…
GO:BP	complement activation	GO:0006956	1.87955e-47	46.7259	125	180	41	16542	ENSORLG00000022006,ENSORLG00000022439,ENSORLG00000023210,ENSORLG00000023323,ENSORLG00000024417,ENSORLG00000024961,ENSORLG00000025309,ENSORLG00000025452,ENSORLG00000025579,ENSORLG00000025715,ENSORLG00000025775,ENSORLG00000025799,ENSORLG00000025978,ENSORLG00000026034,ENSORLG00000026128,ENSORLG00000026188,ENSORLG00000026385,ENSORLG00000026422,ENSORLG00000026566,ENSORLG00000026802,ENSORLG00000027061,…
GO:BP	adaptive immune response	GO:0002250	8.58414e-47	46.0663	129	180	41	16542	ENSORLG00000022006,ENSORLG00000022439,ENSORLG00000023210,ENSORLG00000023323,ENSORLG00000024417,ENSORLG00000024961,ENSORLG00000025309,ENSORLG00000025452,ENSORLG00000025579,ENSORLG00000025715,ENSORLG00000025775,ENSORLG00000025799,ENSORLG00000025978,ENSORLG00000026034,ENSORLG00000026128,ENSORLG00000026188,ENSORLG00000026385,ENSORLG00000026422,ENSORLG00000026566,ENSORLG00000026802,ENSORLG00000027061,…
GO:BP	positive regulation of lymphocyte activation	GO:0051251	1.2435e-46	45.9054	130	180	41	16542	ENSORLG00000022006,ENSORLG00000022439,ENSORLG00000023210,ENSORLG00000023323,ENSORLG00000024417,ENSORLG00000024961,ENSORLG00000025309,ENSORLG00000025452,ENSORLG00000025579,ENSORLG00000025715,ENSORLG00000025775,ENSORLG00000025799,ENSORLG00000025978,ENSORLG00000026034,ENSORLG00000026128,ENSORLG00000026188,ENSORLG00000026385,ENSORLG00000026422,ENSORLG00000026566,ENSORLG00000026802,ENSORLG00000027061,…
GO:BP	positive regulation of cell activation	GO:0050867	2.58226e-46	45.588	132	180	41	16542	ENSORLG00000022006,ENSORLG00000022439,ENSORLG00000023210,ENSORLG00000023323,ENSORLG00000024417,ENSORLG00000024961,ENSORLG00000025309,ENSORLG00000025452,ENSORLG00000025579,ENSORLG00000025715,ENSORLG00000025775,ENSORLG00000025799,ENSORLG00000025978,ENSORLG00000026034,ENSORLG00000026128,ENSORLG00000026188,ENSORLG00000026385,ENSORLG00000026422,ENSORLG00000026566,ENSORLG00000026802,ENSORLG00000027061,…
GO:BP	positive regulation of leukocyte activation	GO:0002696	2.58226e-46	45.588	132	180	41	16542	ENSORLG00000022006,ENSORLG00000022439,ENSORLG00000023210,ENSORLG00000023323,ENSORLG00000024417,ENSORLG00000024961,ENSORLG00000025309,ENSORLG00000025452,ENSORLG00000025579,ENSORLG00000025715,ENSORLG00000025775,ENSORLG00000025799,ENSORLG00000025978,ENSORLG00000026034,ENSORLG00000026128,ENSORLG00000026188,ENSORLG00000026385,ENSORLG00000026422,ENSORLG00000026566,ENSORLG00000026802,ENSORLG00000027061,…
GO:BP	antigen receptor-mediated signaling pathway	GO:0050851	3.00484e-45	44.5222	139	180	41	16542	ENSORLG00000022006,ENSORLG00000022439,ENSORLG00000023210,ENSORLG00000023323,ENSORLG00000024417,ENSORLG00000024961,ENSORLG00000025309,ENSORLG00000025452,ENSORLG00000025579,ENSORLG00000025715,ENSORLG00000025775,ENSORLG00000025799,ENSORLG00000025978,ENSORLG00000026034,ENSORLG00000026128,ENSORLG00000026188,ENSORLG00000026385,ENSORLG00000026422,ENSORLG00000026566,ENSORLG00000026802,ENSORLG00000027061,…
GO:BP	defense response to bacterium	GO:0042742	4.44208e-45	44.3524	152	180	42	16542	ENSORLG00000000220,ENSORLG00000022006,ENSORLG00000022439,ENSORLG00000023210,ENSORLG00000023323,ENSORLG00000024417,ENSORLG00000024961,ENSORLG00000025309,ENSORLG00000025452,ENSORLG00000025579,ENSORLG00000025715,ENSORLG00000025775,ENSORLG00000025799,ENSORLG00000025978,ENSORLG00000026034,ENSORLG00000026128,ENSORLG00000026188,ENSORLG00000026385,ENSORLG00000026422,ENSORLG00000026566,ENSORLG00000026802,…
GO:BP	phagocytosis	GO:0006909	1.14239e-44	43.9422	143	180	41	16542	ENSORLG00000022006,ENSORLG00000022439,ENSORLG00000023210,ENSORLG00000023323,ENSORLG00000024417,ENSORLG00000024961,ENSORLG00000025309,ENSORLG00000025452,ENSORLG00000025579,ENSORLG00000025715,ENSORLG00000025775,ENSORLG00000025799,ENSORLG00000025978,ENSORLG00000026034,ENSORLG00000026128,ENSORLG00000026188,ENSORLG00000026385,ENSORLG00000026422,ENSORLG00000026566,ENSORLG00000026802,ENSORLG00000027061,…
GO:BP	regulation of lymphocyte activation	GO:0051249	1.06391e-43	42.9731	150	180	41	16542	ENSORLG00000022006,ENSORLG00000022439,ENSORLG00000023210,ENSORLG00000023323,ENSORLG00000024417,ENSORLG00000024961,ENSORLG00000025309,ENSORLG00000025452,ENSORLG00000025579,ENSORLG00000025715,ENSORLG00000025775,ENSORLG00000025799,ENSORLG00000025978,ENSORLG00000026034,ENSORLG00000026128,ENSORLG00000026188,ENSORLG00000026385,ENSORLG00000026422,ENSORLG00000026566,ENSORLG00000026802,ENSORLG00000027061,…
GO:BP	humoral immune response	GO:0006959	1.96696e-43	42.7062	152	180	41	16542	ENSORLG00000022006,ENSORLG00000022439,ENSORLG00000023210,ENSORLG00000023323,ENSORLG00000024417,ENSORLG00000024961,ENSORLG00000025309,ENSORLG00000025452,ENSORLG00000025579,ENSORLG00000025715,ENSORLG00000025775,ENSORLG00000025799,ENSORLG00000025978,ENSORLG00000026034,ENSORLG00000026128,ENSORLG00000026188,ENSORLG00000026385,ENSORLG00000026422,ENSORLG00000026566,ENSORLG00000026802,ENSORLG00000027061,…
GO:BP	immune response-activating cell surface receptor signaling pathway	GO:0002429	3.6016e-43	42.4435	154	180	41	16542	ENSORLG00000022006,ENSORLG00000022439,ENSORLG00000023210,ENSORLG00000023323,ENSORLG00000024417,ENSORLG00000024961,ENSORLG00000025309,ENSORLG00000025452,ENSORLG00000025579,ENSORLG00000025715,ENSORLG00000025775,ENSORLG00000025799,ENSORLG00000025978,ENSORLG00000026034,ENSORLG00000026128,ENSORLG00000026188,ENSORLG00000026385,ENSORLG00000026422,ENSORLG00000026566,ENSORLG00000026802,ENSORLG00000027061,…
GO:BP	immune response-activating signal transduction	GO:0002757	3.6016e-43	42.4435	154	180	41	16542	ENSORLG00000022006,ENSORLG00000022439,ENSORLG00000023210,ENSORLG00000023323,ENSORLG00000024417,ENSORLG00000024961,ENSORLG00000025309,ENSORLG00000025452,ENSORLG00000025579,ENSORLG00000025715,ENSORLG00000025775,ENSORLG00000025799,ENSORLG00000025978,ENSORLG00000026034,ENSORLG00000026128,ENSORLG00000026188,ENSORLG00000026385,ENSORLG00000026422,ENSORLG00000026566,ENSORLG00000026802,ENSORLG00000027061,…
GO:BP	immune effector process	GO:0002252	4.8564e-43	42.3137	155	180	41	16542	ENSORLG00000022006,ENSORLG00000022439,ENSORLG00000023210,ENSORLG00000023323,ENSORLG00000024417,ENSORLG00000024961,ENSORLG00000025309,ENSORLG00000025452,ENSORLG00000025579,ENSORLG00000025715,ENSORLG00000025775,ENSORLG00000025799,ENSORLG00000025978,ENSORLG00000026034,ENSORLG00000026128,ENSORLG00000026188,ENSORLG00000026385,ENSORLG00000026422,ENSORLG00000026566,ENSORLG00000026802,ENSORLG00000027061,…
GO:BP	regulation of cell activation	GO:0050865	6.5333e-43	42.1849	156	180	41	16542	ENSORLG00000022006,ENSORLG00000022439,ENSORLG00000023210,ENSORLG00000023323,ENSORLG00000024417,ENSORLG00000024961,ENSORLG00000025309,ENSORLG00000025452,ENSORLG00000025579,ENSORLG00000025715,ENSORLG00000025775,ENSORLG00000025799,ENSORLG00000025978,ENSORLG00000026034,ENSORLG00000026128,ENSORLG00000026188,ENSORLG00000026385,ENSORLG00000026422,ENSORLG00000026566,ENSORLG00000026802,ENSORLG00000027061,…
GO:BP	regulation of leukocyte activation	GO:0002694	6.5333e-43	42.1849	156	180	41	16542	ENSORLG00000022006,ENSORLG00000022439,ENSORLG00000023210,ENSORLG00000023323,ENSORLG00000024417,ENSORLG00000024961,ENSORLG00000025309,ENSORLG00000025452,ENSORLG00000025579,ENSORLG00000025715,ENSORLG00000025775,ENSORLG00000025799,ENSORLG00000025978,ENSORLG00000026034,ENSORLG00000026128,ENSORLG00000026188,ENSORLG00000026385,ENSORLG00000026422,ENSORLG00000026566,ENSORLG00000026802,ENSORLG00000027061,…
GO:BP	immune response-regulating cell surface receptor signaling pathway	GO:0002768	2.09266e-42	41.6793	160	180	41	16542	ENSORLG00000022006,ENSORLG00000022439,ENSORLG00000023210,ENSORLG00000023323,ENSORLG00000024417,ENSORLG00000024961,ENSORLG00000025309,ENSORLG00000025452,ENSORLG00000025579,ENSORLG00000025715,ENSORLG00000025775,ENSORLG00000025799,ENSORLG00000025978,ENSORLG00000026034,ENSORLG00000026128,ENSORLG00000026188,ENSORLG00000026385,ENSORLG00000026422,ENSORLG00000026566,ENSORLG00000026802,ENSORLG00000027061,…
GO:BP	activation of immune response	GO:0002253	1.49281e-39	38.826	185	180	41	16542	ENSORLG00000022006,ENSORLG00000022439,ENSORLG00000023210,ENSORLG00000023323,ENSORLG00000024417,ENSORLG00000024961,ENSORLG00000025309,ENSORLG00000025452,ENSORLG00000025579,ENSORLG00000025715,ENSORLG00000025775,ENSORLG00000025799,ENSORLG00000025978,ENSORLG00000026034,ENSORLG00000026128,ENSORLG00000026188,ENSORLG00000026385,ENSORLG00000026422,ENSORLG00000026566,ENSORLG00000026802,ENSORLG00000027061,…
GO:BP	immune response-regulating signaling pathway	GO:0002764	3.87453e-39	38.4118	189	180	41	16542	ENSORLG00000022006,ENSORLG00000022439,ENSORLG00000023210,ENSORLG00000023323,ENSORLG00000024417,ENSORLG00000024961,ENSORLG00000025309,ENSORLG00000025452,ENSORLG00000025579,ENSORLG00000025715,ENSORLG00000025775,ENSORLG00000025799,ENSORLG00000025978,ENSORLG00000026034,ENSORLG00000026128,ENSORLG00000026188,ENSORLG00000026385,ENSORLG00000026422,ENSORLG00000026566,ENSORLG00000026802,ENSORLG00000027061,…
GO:BP	lymphocyte activation	GO:0046649	7.80202e-39	38.1078	192	180	41	16542	ENSORLG00000022006,ENSORLG00000022439,ENSORLG00000023210,ENSORLG00000023323,ENSORLG00000024417,ENSORLG00000024961,ENSORLG00000025309,ENSORLG00000025452,ENSORLG00000025579,ENSORLG00000025715,ENSORLG00000025775,ENSORLG00000025799,ENSORLG00000025978,ENSORLG00000026034,ENSORLG00000026128,ENSORLG00000026188,ENSORLG00000026385,ENSORLG00000026422,ENSORLG00000026566,ENSORLG00000026802,ENSORLG00000027061,…
GO:BP	positive regulation of immune response	GO:0050778	1.94538e-38	37.711	196	180	41	16542	ENSORLG00000022006,ENSORLG00000022439,ENSORLG00000023210,ENSORLG00000023323,ENSORLG00000024417,ENSORLG00000024961,ENSORLG00000025309,ENSORLG00000025452,ENSORLG00000025579,ENSORLG00000025715,ENSORLG00000025775,ENSORLG00000025799,ENSORLG00000025978,ENSORLG00000026034,ENSORLG00000026128,ENSORLG00000026188,ENSORLG00000026385,ENSORLG00000026422,ENSORLG00000026566,ENSORLG00000026802,ENSORLG00000027061,…
GO:BP	innate immune response	GO:0045087	1.40708e-37	36.8517	205	180	41	16542	ENSORLG00000022006,ENSORLG00000022439,ENSORLG00000023210,ENSORLG00000023323,ENSORLG00000024417,ENSORLG00000024961,ENSORLG00000025309,ENSORLG00000025452,ENSORLG00000025579,ENSORLG00000025715,ENSORLG00000025775,ENSORLG00000025799,ENSORLG00000025978,ENSORLG00000026034,ENSORLG00000026128,ENSORLG00000026188,ENSORLG00000026385,ENSORLG00000026422,ENSORLG00000026566,ENSORLG00000026802,ENSORLG00000027061,…
GO:BP	leukocyte activation	GO:0045321	6.1224e-37	36.2131	212	180	41	16542	ENSORLG00000022006,ENSORLG00000022439,ENSORLG00000023210,ENSORLG00000023323,ENSORLG00000024417,ENSORLG00000024961,ENSORLG00000025309,ENSORLG00000025452,ENSORLG00000025579,ENSORLG00000025715,ENSORLG00000025775,ENSORLG00000025799,ENSORLG00000025978,ENSORLG00000026034,ENSORLG00000026128,ENSORLG00000026188,ENSORLG00000026385,ENSORLG00000026422,ENSORLG00000026566,ENSORLG00000026802,ENSORLG00000027061,…
GO:BP	response to bacterium	GO:0009617	3.84072e-36	35.4156	256	180	43	16542	ENSORLG00000001050,ENSORLG00000000220,ENSORLG00000022006,ENSORLG00000022439,ENSORLG00000023210,ENSORLG00000023323,ENSORLG00000024417,ENSORLG00000024961,ENSORLG00000025309,ENSORLG00000025452,ENSORLG00000025579,ENSORLG00000025715,ENSORLG00000025775,ENSORLG00000025799,ENSORLG00000025978,ENSORLG00000026034,ENSORLG00000026128,ENSORLG00000026188,ENSORLG00000026385,ENSORLG00000026422,ENSORLG00000026566,…
GO:BP	cell activation	GO:0001775	1.44298e-35	34.8407	228	180	41	16542	ENSORLG00000022006,ENSORLG00000022439,ENSORLG00000023210,ENSORLG00000023323,ENSORLG00000024417,ENSORLG00000024961,ENSORLG00000025309,ENSORLG00000025452,ENSORLG00000025579,ENSORLG00000025715,ENSORLG00000025775,ENSORLG00000025799,ENSORLG00000025978,ENSORLG00000026034,ENSORLG00000026128,ENSORLG00000026188,ENSORLG00000026385,ENSORLG00000026422,ENSORLG00000026566,ENSORLG00000026802,ENSORLG00000027061,…
GO:BP	positive regulation of immune system process	GO:0002684	1.56654e-34	33.8051	241	180	41	16542	ENSORLG00000022006,ENSORLG00000022439,ENSORLG00000023210,ENSORLG00000023323,ENSORLG00000024417,ENSORLG00000024961,ENSORLG00000025309,ENSORLG00000025452,ENSORLG00000025579,ENSORLG00000025715,ENSORLG00000025775,ENSORLG00000025799,ENSORLG00000025978,ENSORLG00000026034,ENSORLG00000026128,ENSORLG00000026188,ENSORLG00000026385,ENSORLG00000026422,ENSORLG00000026566,ENSORLG00000026802,ENSORLG00000027061,…
GO:BP	regulation of immune response	GO:0050776	1.47344e-33	32.8317	254	180	41	16542	ENSORLG00000022006,ENSORLG00000022439,ENSORLG00000023210,ENSORLG00000023323,ENSORLG00000024417,ENSORLG00000024961,ENSORLG00000025309,ENSORLG00000025452,ENSORLG00000025579,ENSORLG00000025715,ENSORLG00000025775,ENSORLG00000025799,ENSORLG00000025978,ENSORLG00000026034,ENSORLG00000026128,ENSORLG00000026188,ENSORLG00000026385,ENSORLG00000026422,ENSORLG00000026566,ENSORLG00000026802,ENSORLG00000027061,…
GO:BP	defense response to other organism	GO:0098542	2.02595e-33	32.6934	275	180	42	16542	ENSORLG00000000220,ENSORLG00000022006,ENSORLG00000022439,ENSORLG00000023210,ENSORLG00000023323,ENSORLG00000024417,ENSORLG00000024961,ENSORLG00000025309,ENSORLG00000025452,ENSORLG00000025579,ENSORLG00000025715,ENSORLG00000025775,ENSORLG00000025799,ENSORLG00000025978,ENSORLG00000026034,ENSORLG00000026128,ENSORLG00000026188,ENSORLG00000026385,ENSORLG00000026422,ENSORLG00000026566,ENSORLG00000026802,…
GO:BP	regulation of immune system process	GO:0002682	1.69101e-29	28.7719	340	180	42	16542	ENSORLG00000017242,ENSORLG00000022006,ENSORLG00000022439,ENSORLG00000023210,ENSORLG00000023323,ENSORLG00000024417,ENSORLG00000024961,ENSORLG00000025309,ENSORLG00000025452,ENSORLG00000025579,ENSORLG00000025715,ENSORLG00000025775,ENSORLG00000025799,ENSORLG00000025978,ENSORLG00000026034,ENSORLG00000026128,ENSORLG00000026188,ENSORLG00000026385,ENSORLG00000026422,ENSORLG00000026566,ENSORLG00000026802,…
GO:BP	endocytosis	GO:0006897	5.12724e-28	27.2901	369	180	42	16542	ENSORLG00000017116,ENSORLG00000022006,ENSORLG00000022439,ENSORLG00000023210,ENSORLG00000023323,ENSORLG00000024417,ENSORLG00000024961,ENSORLG00000025309,ENSORLG00000025452,ENSORLG00000025579,ENSORLG00000025715,ENSORLG00000025775,ENSORLG00000025799,ENSORLG00000025978,ENSORLG00000026034,ENSORLG00000026128,ENSORLG00000026188,ENSORLG00000026385,ENSORLG00000026422,ENSORLG00000026566,ENSORLG00000026802,…
GO:BP	response to external biotic stimulus	GO:0043207	8.25495e-28	27.0833	398	180	43	16542	ENSORLG00000001050,ENSORLG00000000220,ENSORLG00000022006,ENSORLG00000022439,ENSORLG00000023210,ENSORLG00000023323,ENSORLG00000024417,ENSORLG00000024961,ENSORLG00000025309,ENSORLG00000025452,ENSORLG00000025579,ENSORLG00000025715,ENSORLG00000025775,ENSORLG00000025799,ENSORLG00000025978,ENSORLG00000026034,ENSORLG00000026128,ENSORLG00000026188,ENSORLG00000026385,ENSORLG00000026422,ENSORLG00000026566,…
GO:BP	response to other organism	GO:0051707	8.25495e-28	27.0833	398	180	43	16542	ENSORLG00000001050,ENSORLG00000000220,ENSORLG00000022006,ENSORLG00000022439,ENSORLG00000023210,ENSORLG00000023323,ENSORLG00000024417,ENSORLG00000024961,ENSORLG00000025309,ENSORLG00000025452,ENSORLG00000025579,ENSORLG00000025715,ENSORLG00000025775,ENSORLG00000025799,ENSORLG00000025978,ENSORLG00000026034,ENSORLG00000026128,ENSORLG00000026188,ENSORLG00000026385,ENSORLG00000026422,ENSORLG00000026566,…
GO:BP	response to biotic stimulus	GO:0009607	1.01956e-27	26.9916	400	180	43	16542	ENSORLG00000001050,ENSORLG00000000220,ENSORLG00000022006,ENSORLG00000022439,ENSORLG00000023210,ENSORLG00000023323,ENSORLG00000024417,ENSORLG00000024961,ENSORLG00000025309,ENSORLG00000025452,ENSORLG00000025579,ENSORLG00000025715,ENSORLG00000025775,ENSORLG00000025799,ENSORLG00000025978,ENSORLG00000026034,ENSORLG00000026128,ENSORLG00000026188,ENSORLG00000026385,ENSORLG00000026422,ENSORLG00000026566,…
GO:BP	defense response	GO:0006952	1.01956e-27	26.9916	400	180	43	16542	ENSORLG00000000220,ENSORLG00000000217,ENSORLG00000022006,ENSORLG00000022439,ENSORLG00000023210,ENSORLG00000023323,ENSORLG00000024417,ENSORLG00000024961,ENSORLG00000025309,ENSORLG00000025452,ENSORLG00000025579,ENSORLG00000025715,ENSORLG00000025775,ENSORLG00000025799,ENSORLG00000025978,ENSORLG00000026034,ENSORLG00000026128,ENSORLG00000026188,ENSORLG00000026385,ENSORLG00000026422,ENSORLG00000026566,…
GO:BP	membrane organization	GO:0061024	1.54967e-27	26.8098	379	180	42	16542	ENSORLG00000023385,ENSORLG00000022006,ENSORLG00000022439,ENSORLG00000023210,ENSORLG00000023323,ENSORLG00000024417,ENSORLG00000024961,ENSORLG00000025309,ENSORLG00000025452,ENSORLG00000025579,ENSORLG00000025715,ENSORLG00000025775,ENSORLG00000025799,ENSORLG00000025978,ENSORLG00000026034,ENSORLG00000026128,ENSORLG00000026188,ENSORLG00000026385,ENSORLG00000026422,ENSORLG00000026566,ENSORLG00000026802,…
GO:BP	biological process involved in interspecies interaction between organisms	GO:0044419	1.90716e-27	26.7196	406	180	43	16542	ENSORLG00000001050,ENSORLG00000000220,ENSORLG00000022006,ENSORLG00000022439,ENSORLG00000023210,ENSORLG00000023323,ENSORLG00000024417,ENSORLG00000024961,ENSORLG00000025309,ENSORLG00000025452,ENSORLG00000025579,ENSORLG00000025715,ENSORLG00000025775,ENSORLG00000025799,ENSORLG00000025978,ENSORLG00000026034,ENSORLG00000026128,ENSORLG00000026188,ENSORLG00000026385,ENSORLG00000026422,ENSORLG00000026566,…
GO:BP	immune response	GO:0006955	7.16657e-23	22.1447	555	180	44	16542	ENSORLG00000000217,ENSORLG00000022006,ENSORLG00000022439,ENSORLG00000022930,ENSORLG00000023210,ENSORLG00000023323,ENSORLG00000024417,ENSORLG00000024961,ENSORLG00000025309,ENSORLG00000025452,ENSORLG00000025579,ENSORLG00000025715,ENSORLG00000025775,ENSORLG00000025799,ENSORLG00000025978,ENSORLG00000026034,ENSORLG00000026095,ENSORLG00000026128,ENSORLG00000026188,ENSORLG00000026385,ENSORLG00000026422,…
GO:BP	positive regulation of response to stimulus	GO:0048584	2.56374e-22	21.5911	541	180	43	16542	ENSORLG00000000953,ENSORLG00000000944,ENSORLG00000022006,ENSORLG00000022439,ENSORLG00000023210,ENSORLG00000023323,ENSORLG00000024417,ENSORLG00000024961,ENSORLG00000025309,ENSORLG00000025452,ENSORLG00000025579,ENSORLG00000025715,ENSORLG00000025775,ENSORLG00000025799,ENSORLG00000025978,ENSORLG00000026034,ENSORLG00000026128,ENSORLG00000026188,ENSORLG00000026385,ENSORLG00000026422,ENSORLG00000026566,…
GO:BP	response to external stimulus	GO:0009605	6.3467e-16	15.1975	913	180	46	16542	ENSORLG00000001050,ENSORLG00000015772,ENSORLG00000000220,ENSORLG00000017169,ENSORLG00000029631,ENSORLG00000022006,ENSORLG00000022439,ENSORLG00000023210,ENSORLG00000023323,ENSORLG00000024417,ENSORLG00000024961,ENSORLG00000025309,ENSORLG00000025452,ENSORLG00000025579,ENSORLG00000025715,ENSORLG00000025775,ENSORLG00000025799,ENSORLG00000025978,ENSORLG00000026034,ENSORLG00000026128,ENSORLG00000026188,…
GO:BP	immune system process	GO:0002376	4.37807e-15	14.3587	959	180	46	16542	ENSORLG00000001050,ENSORLG00000000217,ENSORLG00000017242,ENSORLG00000022006,ENSORLG00000022439,ENSORLG00000022930,ENSORLG00000023210,ENSORLG00000023323,ENSORLG00000024417,ENSORLG00000024961,ENSORLG00000025309,ENSORLG00000025452,ENSORLG00000025579,ENSORLG00000025715,ENSORLG00000025775,ENSORLG00000025799,ENSORLG00000025978,ENSORLG00000026034,ENSORLG00000026095,ENSORLG00000026128,ENSORLG00000026188,…
GO:BP	vesicle-mediated transport	GO:0016192	6.87706e-15	14.1626	884	180	44	16542	ENSORLG00000017584,ENSORLG00000000224,ENSORLG00000017116,ENSORLG00000022006,ENSORLG00000022439,ENSORLG00000023210,ENSORLG00000023323,ENSORLG00000024417,ENSORLG00000024961,ENSORLG00000025309,ENSORLG00000025452,ENSORLG00000025579,ENSORLG00000025715,ENSORLG00000025775,ENSORLG00000025799,ENSORLG00000025978,ENSORLG00000026034,ENSORLG00000026128,ENSORLG00000026188,ENSORLG00000026385,ENSORLG00000026422,…
GO:BP	response to stress	GO:0006950	4.85938e-14	13.3134	1207	180	50	16542	ENSORLG00000001071,ENSORLG00000000953,ENSORLG00000017587,ENSORLG00000017334,ENSORLG00000000944,ENSORLG00000000220,ENSORLG00000027394,ENSORLG00000000217,ENSORLG00000017125,ENSORLG00000022006,ENSORLG00000022439,ENSORLG00000023210,ENSORLG00000023323,ENSORLG00000024417,ENSORLG00000024961,ENSORLG00000025309,ENSORLG00000025452,ENSORLG00000025579,ENSORLG00000025715,ENSORLG00000025775,ENSORLG00000025799,…
GO:BP	signaling	GO:0023052	1.40234e-12	11.8531	4012	180	93	16542	ENSORLG00000017161,ENSORLG00000000299,ENSORLG00000001103,ENSORLG00000001050,ENSORLG00000000953,ENSORLG00000017193,ENSORLG00000015772,ENSORLG00000000353,ENSORLG00000025908,ENSORLG00000017334,ENSORLG00000028224,ENSORLG00000018417,ENSORLG00000022426,ENSORLG00000017435,ENSORLG00000006643,ENSORLG00000017642,ENSORLG00000017615,ENSORLG00000017169,ENSORLG00000017610,ENSORLG00000006771,ENSORLG00000000978,…
GO:BP	cell communication	GO:0007154	2.37888e-12	11.6236	4044	180	93	16542	ENSORLG00000017161,ENSORLG00000000299,ENSORLG00000001103,ENSORLG00000001050,ENSORLG00000000953,ENSORLG00000017193,ENSORLG00000015772,ENSORLG00000000353,ENSORLG00000025908,ENSORLG00000017334,ENSORLG00000028224,ENSORLG00000018417,ENSORLG00000022426,ENSORLG00000017435,ENSORLG00000006643,ENSORLG00000017642,ENSORLG00000017615,ENSORLG00000017169,ENSORLG00000017610,ENSORLG00000006771,ENSORLG00000000978,…
GO:BP	signal transduction	GO:0007165	2.51652e-12	11.5992	3754	180	89	16542	ENSORLG00000017161,ENSORLG00000000299,ENSORLG00000001103,ENSORLG00000001050,ENSORLG00000000953,ENSORLG00000017193,ENSORLG00000015772,ENSORLG00000000353,ENSORLG00000025908,ENSORLG00000017334,ENSORLG00000028224,ENSORLG00000018417,ENSORLG00000022426,ENSORLG00000017642,ENSORLG00000017615,ENSORLG00000017169,ENSORLG00000006771,ENSORLG00000000978,ENSORLG00000017692,ENSORLG00000017084,ENSORLG00000017318,…
GO:BP	regulation of response to stimulus	GO:0048583	7.56088e-12	11.1214	1266	180	48	16542	ENSORLG00000017161,ENSORLG00000001103,ENSORLG00000000953,ENSORLG00000000353,ENSORLG00000000944,ENSORLG00000000978,ENSORLG00000017084,ENSORLG00000022006,ENSORLG00000022439,ENSORLG00000023210,ENSORLG00000023323,ENSORLG00000024417,ENSORLG00000024961,ENSORLG00000025309,ENSORLG00000025452,ENSORLG00000025579,ENSORLG00000025715,ENSORLG00000025775,ENSORLG00000025799,ENSORLG00000025978,ENSORLG00000026034,…
GO:BP	cell surface receptor signaling pathway	GO:0007166	3.40649e-11	10.4677	1475	180	51	16542	ENSORLG00000017161,ENSORLG00000000299,ENSORLG00000017193,ENSORLG00000015772,ENSORLG00000018417,ENSORLG00000022426,ENSORLG00000017615,ENSORLG00000006771,ENSORLG00000017692,ENSORLG00000017318,ENSORLG00000022006,ENSORLG00000022439,ENSORLG00000023210,ENSORLG00000023323,ENSORLG00000024417,ENSORLG00000024961,ENSORLG00000025309,ENSORLG00000025452,ENSORLG00000025579,ENSORLG00000025715,ENSORLG00000025775,…
GO:BP	cellular response to stimulus	GO:0051716	8.24752e-11	10.0837	4346	180	94	16542	ENSORLG00000017161,ENSORLG00000000299,ENSORLG00000001103,ENSORLG00000001071,ENSORLG00000001050,ENSORLG00000000953,ENSORLG00000017193,ENSORLG00000015772,ENSORLG00000000353,ENSORLG00000017587,ENSORLG00000025908,ENSORLG00000017334,ENSORLG00000028224,ENSORLG00000018417,ENSORLG00000022426,ENSORLG00000000944,ENSORLG00000017642,ENSORLG00000017615,ENSORLG00000025043,ENSORLG00000017169,ENSORLG00000006771,…
GO:BP	positive regulation of cellular process	GO:0048522	1.0536e-09	8.97732	1555	180	50	16542	ENSORLG00000001050,ENSORLG00000000953,ENSORLG00000015772,ENSORLG00000016977,ENSORLG00000000944,ENSORLG00000017642,ENSORLG00000017615,ENSORLG00000017692,ENSORLG00000017242,ENSORLG00000022006,ENSORLG00000022439,ENSORLG00000023210,ENSORLG00000023323,ENSORLG00000024417,ENSORLG00000024961,ENSORLG00000025309,ENSORLG00000025452,ENSORLG00000025579,ENSORLG00000025715,ENSORLG00000025775,ENSORLG00000025799,…
GO:BP	response to stimulus	GO:0050896	3.7279e-09	8.42854	5095	180	100	16542	ENSORLG00000017161,ENSORLG00000000299,ENSORLG00000001103,ENSORLG00000001071,ENSORLG00000001050,ENSORLG00000000953,ENSORLG00000017193,ENSORLG00000015772,ENSORLG00000000353,ENSORLG00000017587,ENSORLG00000025908,ENSORLG00000017334,ENSORLG00000028224,ENSORLG00000018417,ENSORLG00000022426,ENSORLG00000000944,ENSORLG00000000220,ENSORLG00000017642,ENSORLG00000017615,ENSORLG00000025043,ENSORLG00000017169,…
GO:BP	positive regulation of biological process	GO:0048518	1.82644e-08	7.73839	1738	180	51	16542	ENSORLG00000001050,ENSORLG00000000953,ENSORLG00000015772,ENSORLG00000025500,ENSORLG00000016977,ENSORLG00000000944,ENSORLG00000017642,ENSORLG00000017615,ENSORLG00000017692,ENSORLG00000017242,ENSORLG00000022006,ENSORLG00000022439,ENSORLG00000023210,ENSORLG00000023323,ENSORLG00000024417,ENSORLG00000024961,ENSORLG00000025309,ENSORLG00000025452,ENSORLG00000025579,ENSORLG00000025715,ENSORLG00000025775,…
GO:BP	cellular component organization	GO:0016043	0.000441513	3.35506	3267	180	64	16542	ENSORLG00000025622,ENSORLG00000026654,ENSORLG00000017508,ENSORLG00000017442,ENSORLG00000017113,ENSORLG00000017106,ENSORLG00000001050,ENSORLG00000027259,ENSORLG00000015772,ENSORLG00000006643,ENSORLG00000017703,ENSORLG00000016995,ENSORLG00000017642,ENSORLG00000017613,ENSORLG00000017195,ENSORLG00000017169,ENSORLG00000000848,ENSORLG00000017086,ENSORLG00000017125,ENSORLG00000017084,ENSORLG00000028825,…
GO:BP	cellular component organization or biogenesis	GO:0071840	0.00225408	2.64703	3418	180	64	16542	ENSORLG00000025622,ENSORLG00000026654,ENSORLG00000017508,ENSORLG00000017442,ENSORLG00000017113,ENSORLG00000017106,ENSORLG00000001050,ENSORLG00000027259,ENSORLG00000015772,ENSORLG00000006643,ENSORLG00000017703,ENSORLG00000016995,ENSORLG00000017642,ENSORLG00000017613,ENSORLG00000017195,ENSORLG00000017169,ENSORLG00000000848,ENSORLG00000017086,ENSORLG00000017125,ENSORLG00000017084,ENSORLG00000028825,…
GO:BP	intracellular signal transduction	GO:0035556	0.00251828	2.5989	1280	180	33	16542	ENSORLG00000001103,ENSORLG00000001050,ENSORLG00000000353,ENSORLG00000017334,ENSORLG00000017642,ENSORLG00000017169,ENSORLG00000006771,ENSORLG00000000978,ENSORLG00000001248,ENSORLG00000001783,ENSORLG00000001809,ENSORLG00000022029,ENSORLG00000023070,ENSORLG00000023548,ENSORLG00000025162,ENSORLG00000025710,ENSORLG00000026051,ENSORLG00000026389,ENSORLG00000027667,ENSORLG00000027696,ENSORLG00000027764,…
GO:BP	regulation of cellular process	GO:0050794	0.00258297	2.58788	7015	180	107	16542	ENSORLG00000025622,ENSORLG00000017500,ENSORLG00000017442,ENSORLG00000017161,ENSORLG00000016949,ENSORLG00000000299,ENSORLG00000023078,ENSORLG00000001103,ENSORLG00000001050,ENSORLG00000000953,ENSORLG00000017193,ENSORLG00000017076,ENSORLG00000015772,ENSORLG00000000353,ENSORLG00000025500,ENSORLG00000025908,ENSORLG00000028379,ENSORLG00000016970,ENSORLG00000017334,ENSORLG00000025024,ENSORLG00000027144,…
GO:BP	transport	GO:0006810	0.0440757	1.3558	2962	180	54	16542	ENSORLG00000017761,ENSORLG00000017584,ENSORLG00000010971,ENSORLG00000000733,ENSORLG00000017117,ENSORLG00000006643,ENSORLG00000000224,ENSORLG00000017610,ENSORLG00000017012,ENSORLG00000017606,ENSORLG00000011014,ENSORLG00000017116,ENSORLG00000023385,ENSORLG00000022006,ENSORLG00000022439,ENSORLG00000023210,ENSORLG00000023323,ENSORLG00000024417,ENSORLG00000024961,ENSORLG00000025309,ENSORLG00000025452,…
GO:CC	immunoglobulin complex, circulating	GO:0042571	1.48695e-53	52.8277	96	172	41	15432	ENSORLG00000022006,ENSORLG00000022439,ENSORLG00000023210,ENSORLG00000023323,ENSORLG00000024417,ENSORLG00000024961,ENSORLG00000025309,ENSORLG00000025452,ENSORLG00000025579,ENSORLG00000025715,ENSORLG00000025775,ENSORLG00000025799,ENSORLG00000025978,ENSORLG00000026034,ENSORLG00000026128,ENSORLG00000026188,ENSORLG00000026385,ENSORLG00000026422,ENSORLG00000026566,ENSORLG00000026802,ENSORLG00000027061,…
GO:CC	immunoglobulin complex	GO:0019814	4.35471e-53	52.361	98	172	41	15432	ENSORLG00000022006,ENSORLG00000022439,ENSORLG00000023210,ENSORLG00000023323,ENSORLG00000024417,ENSORLG00000024961,ENSORLG00000025309,ENSORLG00000025452,ENSORLG00000025579,ENSORLG00000025715,ENSORLG00000025775,ENSORLG00000025799,ENSORLG00000025978,ENSORLG00000026034,ENSORLG00000026128,ENSORLG00000026188,ENSORLG00000026385,ENSORLG00000026422,ENSORLG00000026566,ENSORLG00000026802,ENSORLG00000027061,…
GO:CC	external side of plasma membrane	GO:0009897	4.50835e-44	43.346	250	172	48	15432	ENSORLG00000010259,ENSORLG00000000970,ENSORLG00000000983,ENSORLG00000006435,ENSORLG00000019579,ENSORLG00000020349,ENSORLG00000001044,ENSORLG00000022006,ENSORLG00000022439,ENSORLG00000023210,ENSORLG00000023323,ENSORLG00000024417,ENSORLG00000024961,ENSORLG00000025309,ENSORLG00000025452,ENSORLG00000025579,ENSORLG00000025715,ENSORLG00000025775,ENSORLG00000025799,ENSORLG00000025978,ENSORLG00000026034,…
GO:CC	cell surface	GO:0009986	2.86964e-37	36.5422	342	172	48	15432	ENSORLG00000010259,ENSORLG00000000970,ENSORLG00000000983,ENSORLG00000006435,ENSORLG00000019579,ENSORLG00000020349,ENSORLG00000001044,ENSORLG00000022006,ENSORLG00000022439,ENSORLG00000023210,ENSORLG00000023323,ENSORLG00000024417,ENSORLG00000024961,ENSORLG00000025309,ENSORLG00000025452,ENSORLG00000025579,ENSORLG00000025715,ENSORLG00000025775,ENSORLG00000025799,ENSORLG00000025978,ENSORLG00000026034,…
GO:CC	side of membrane	GO:0098552	3.30974e-37	36.4802	343	172	48	15432	ENSORLG00000010259,ENSORLG00000000970,ENSORLG00000000983,ENSORLG00000006435,ENSORLG00000019579,ENSORLG00000020349,ENSORLG00000001044,ENSORLG00000022006,ENSORLG00000022439,ENSORLG00000023210,ENSORLG00000023323,ENSORLG00000024417,ENSORLG00000024961,ENSORLG00000025309,ENSORLG00000025452,ENSORLG00000025579,ENSORLG00000025715,ENSORLG00000025775,ENSORLG00000025799,ENSORLG00000025978,ENSORLG00000026034,…
GO:CC	extracellular space	GO:0005615	3.25937e-21	20.4869	914	172	52	15432	ENSORLG00000000970,ENSORLG00000000983,ENSORLG00000006435,ENSORLG00000019579,ENSORLG00000020349,ENSORLG00000017161,ENSORLG00000000217,ENSORLG00000001044,ENSORLG00000028235,ENSORLG00000022006,ENSORLG00000022439,ENSORLG00000022930,ENSORLG00000023210,ENSORLG00000023323,ENSORLG00000024417,ENSORLG00000024961,ENSORLG00000025309,ENSORLG00000025452,ENSORLG00000025579,ENSORLG00000025715,ENSORLG00000025775,…
GO:CC	extracellular region	GO:0005576	2.00621e-15	14.6976	1329	172	54	15432	ENSORLG00000000970,ENSORLG00000000983,ENSORLG00000006435,ENSORLG00000019579,ENSORLG00000020349,ENSORLG00000017161,ENSORLG00000017149,ENSORLG00000025908,ENSORLG00000000217,ENSORLG00000001044,ENSORLG00000028235,ENSORLG00000022006,ENSORLG00000022439,ENSORLG00000022930,ENSORLG00000023210,ENSORLG00000023323,ENSORLG00000024417,ENSORLG00000024961,ENSORLG00000025309,ENSORLG00000025452,ENSORLG00000025579,…
GO:CC	plasma membrane	GO:0005886	2.41508e-10	9.61707	3077	172	75	15432	ENSORLG00000010259,ENSORLG00000000970,ENSORLG00000000983,ENSORLG00000006435,ENSORLG00000019579,ENSORLG00000020349,ENSORLG00000017110,ENSORLG00000017106,ENSORLG00000000299,ENSORLG00000001050,ENSORLG00000015772,ENSORLG00000028224,ENSORLG00000025989,ENSORLG00000028027,ENSORLG00000018417,ENSORLG00000022426,ENSORLG00000000733,ENSORLG00000017435,ENSORLG00000006643,ENSORLG00000017703,ENSORLG00000017642,…
GO:CC	cell periphery	GO:0071944	4.04439e-09	8.39315	3392	172	77	15432	ENSORLG00000010259,ENSORLG00000000970,ENSORLG00000000983,ENSORLG00000006435,ENSORLG00000019579,ENSORLG00000020349,ENSORLG00000017110,ENSORLG00000017106,ENSORLG00000000299,ENSORLG00000001050,ENSORLG00000015772,ENSORLG00000017584,ENSORLG00000028224,ENSORLG00000025989,ENSORLG00000028027,ENSORLG00000018417,ENSORLG00000022426,ENSORLG00000000733,ENSORLG00000017435,ENSORLG00000006643,ENSORLG00000017703,…
GO:CC	membrane	GO:0016020	2.8223e-07	6.5494	7373	172	121	15432	ENSORLG00000010259,ENSORLG00000000970,ENSORLG00000000983,ENSORLG00000006435,ENSORLG00000019579,ENSORLG00000020349,ENSORLG00000024205,ENSORLG00000017330,ENSORLG00000017110,ENSORLG00000017106,ENSORLG00000000299,ENSORLG00000001215,ENSORLG00000001193,ENSORLG00000001050,ENSORLG00000000953,ENSORLG00000030135,ENSORLG00000017193,ENSORLG00000017761,ENSORLG00000007561,ENSORLG00000016797,ENSORLG00000015772,…
GO:CC	protein-containing complex	GO:0032991	0.0404939	1.39261	3366	172	58	15432	ENSORLG00000026654,ENSORLG00000001071,ENSORLG00000015772,ENSORLG00000017584,ENSORLG00000017334,ENSORLG00000027101,ENSORLG00000000224,ENSORLG00000017610,ENSORLG00000022841,ENSORLG00000027394,ENSORLG00000017633,ENSORLG00000017606,ENSORLG00000011014,ENSORLG00000017692,ENSORLG00000017084,ENSORLG00000017116,ENSORLG00000024700,ENSORLG00000022006,ENSORLG00000022439,ENSORLG00000023210,ENSORLG00000023323,…
KEGG	Phagosome	KEGG:04145	0.000257029	3.59002	147	43	8	6055	ENSORLG00000018729,ENSORLG00000020349,ENSORLG00000017113,ENSORLG00000001050,ENSORLG00000001044,ENSORLG00000001056,ENSORLG00000024388,ENSORLG00000024564
KEGG	Cell adhesion molecules	KEGG:04514	0.000748961	3.12554	170	43	8	6055	ENSORLG00000018729,ENSORLG00000020349,ENSORLG00000001044,ENSORLG00000001056,ENSORLG00000024388,ENSORLG00000024564,ENSORLG00000017084,ENSORLG00000010148
KEGG	Cellular senescence	KEGG:04218	0.0102734	1.98829	185	43	7	6055	ENSORLG00000018729,ENSORLG00000020349,ENSORLG00000017149,ENSORLG00000001044,ENSORLG00000001056,ENSORLG00000024388,ENSORLG00000024564
KEGG	Endocytosis	KEGG:04144	0.0111743	1.95178	317	43	9	6055	ENSORLG00000018729,ENSORLG00000020349,ENSORLG00000017516,ENSORLG00000017692,ENSORLG00000001044,ENSORLG00000001056,ENSORLG00000024388,ENSORLG00000024564,ENSORLG00000017116
KEGG	Herpes simplex virus 1 infection	KEGG:05168	0.0197524	1.70438	206	43	7	6055	ENSORLG00000018729,ENSORLG00000020349,ENSORLG00000000217,ENSORLG00000001044,ENSORLG00000001056,ENSORLG00000024388,ENSORLG00000024564
HP	Epidermal acanthosis	HP:0025092	0.0130938	1.88294	43	35	5	4920	ENSORLG00000017110,ENSORLG00000017106,ENSORLG00000000217,ENSORLG00000017692,ENSORLG00000017125
